# Exploring tumor-normal cross-talk with TranNet: role of the environment in tumor progression

**DOI:** 10.1101/2023.02.24.529899

**Authors:** Bayarbaatar Amgalan, Chi-Ping Day, Teresa M. Przytycka

## Abstract

There is a growing awareness that tumor-adjacent normal tissues used as control samples in cancer studies do not represent fully healthy tissues. Instead, they are intermediates between healthy tissues and tumors. The factors that contribute to the deviation of such control samples from healthy state include exposure to the tumor-promoting factors, tumor-related immune response, and other aspects of tumor microenvironment. Characterizing the relation between gene expression of tumor-adjacent control samples and tumors is fundamental for understanding roles of microenvironment in tumor initiation and progression, as well as for identification of diagnostic and prognostic biomarkers for cancers.

To address the demand, we developed and validated TranNet, a computational approach that utilizes gene expression in matched control and tumor samples to study the relation between their gene expression profiles. TranNet infers a sparse weighted bipartite graph from gene expression profiles of matched control samples to tumors. The results allow us to identify predictors (potential regulators) of this transition. To our knowledge, TranNet is the first computational method to infer such regulation.

We applied TranNet to the data of several cancer types and their matched control samples from The Cancer Genome Atlas (TCGA). Many predictors identified by TranNet are genes associated with regulation by the tumor microenvironment as they are enriched in G-protein coupled receptor signaling, cell-to-cell communication, immune processes, and cell adhesion. Correspondingly, targets of inferred predictors are enriched in pathways related to tissue remodelling (including the epithelial-mesenchymal Transition (EMT)), immune response, and cell proliferation. This implies that the predictors are markers and potential stromal facilitators of tumor progression. Our results provide new insights for the relationships between tumor adjacent control sample, tumor and the tumor environment. Moreover, the set of predictors identified by TranNet will provide a valuable resource for future investigations.

The TranNet method was implemented in python, source codes and the data sets used for and generated during this study are available at the Github site https://github.com/ncbi/TranNet.
