## Supplementary material for "Exploring tumor-normal cross-talk with TranNet: role of the environment in tumor progression": https://github.com/ncbi/TranNet: Additional_file_2.xlsx

### Sheet: Biological Processes 
GO term Biological processes enriched for the gene lists sorted by the regulatory potentials
BRCA			LUAD			LUSC			PRAD			LIHC
Description	P-value	FDR q-value	Description	P-value	FDR q-value	Description	P-value	FDR q-value	Description	P-value	FDR q-value	Description	P-value	FDR q-value
inflammatory response	4.82e-10	6.45e-06	cell-cell signaling	1.24e-06	0.0165	antimicrobial humoral response	4.77e-11	6.57e-07	cell-cell signaling	2.46e-05	0.304	peptide cross-linking	1.4e-05	0.176
defense response	5.58e-10	3.73e-06	antimicrobial humoral response	4.28e-06	0.0284	hormone metabolic process	4.43e-10	3.05e-06	positive regulation of phospholipase activity	3.03e-05	0.187	bone mineralization	8.24e-05	0.516
cell-cell signaling	4.59e-09	2.05e-05	signaling	8.11e-06	0.0359	regulation of hormone levels	2e-09	9.19e-06	G protein-coupled receptor signaling pathway	3.68e-05	0.151	positive regulation of calcium ion import into sarcoplasmic reticulum	0.000135	0.565
signaling	2.5e-08	8.36e-05	cell communication	1.22e-05	0.0407	disruption of cells of other organism	2.59e-08	8.92e-05	positive regulation of lipase activity	7.51e-05	0.231	regulation of calcium ion import into sarcoplasmic reticulum	0.000135	0.424
cell-cell adhesion via plasma-membrane adhesion molecules	1.07e-07	0.000287	mucosal immune response	1.87e-05	0.0498	killing of cells of other organism	2.59e-08	7.14e-05	signaling	8.36e-05	0.206	regulation of twitch skeletal muscle contraction	0.000135	0.339
extracellular structure organization	1.95e-07	0.000435	disruption of cells of other organism	3.67e-05	0.0814	cellular hormone metabolic process	1.44e-07	0.000331	regulation of phospholipase activity	8.75e-05	0.18	positive regulation of fast-twitch skeletal muscle fiber contraction	0.000135	0.283
multi-multicellular organism process	2.25e-07	0.00043	killing of cells of other organism	3.67e-05	0.0698	humoral immune response	2.11e-07	0.000414	regulation of bile acid metabolic process	0.000204	0.36	regulation of fast-twitch skeletal muscle fiber contraction	0.000135	0.242
homophilic cell adhesion via plasma membrane adhesion molecules	2.78e-07	0.000466	innate immune response in mucosa	5.94e-05	0.0987	cell-cell signaling	2.28e-07	0.000392	regulation of kinase activity	0.000239	0.369	meiotic cell cycle process	0.000339	0.532
multi-organism reproductive process	3.58e-07	0.000533	antimicrobial humoral immune response mediated by antimicrobial peptide	6.62e-05	0.0978	antimicrobial humoral immune response mediated by antimicrobial peptide	3.09e-07	0.000472	positive regulation of phospholipase C activity	0.000253	0.347	reproductive process	0.000451	0.629
extracellular matrix organization	1.49e-06	0.002	antibacterial humoral response	9.12e-05	0.121	regulation of calcium-transporting ATPase activity	7.98e-07	0.0011	regulation of lipase activity	0.000279	0.345	glycoside metabolic process	0.000531	0.666
interferon-gamma-mediated signaling pathway	1.55e-06	0.00189	humoral immune response	0.000102	0.124	retinoid metabolic process	8.39e-07	0.00105	ventricular cardiac muscle cell action potential	0.00029	0.325	positive regulation of endoplasmic reticulum calcium ion concentration	0.000537	0.612
ion homeostasis	2.28e-06	0.00255	organ or tissue specific immune response	0.000161	0.178	signaling	9.52e-07	0.00109	regulation of phospholipase C activity	0.000316	0.325	positive regulation of calcium-transporting ATPase activity	0.000537	0.561
inorganic ion homeostasis	3.02e-06	0.00311	immune response	0.000294	0.301	diterpenoid metabolic process	9.85e-07	0.00104	regulation of adenylate cyclase-inhibiting dopamine receptor signaling pathway	0.000318	0.302	regulation of calcium-transporting ATPase activity	0.000537	0.517
chemokine-mediated signaling pathway	3.04e-06	0.00291	response to zinc ion	0.000352	0.335	secondary metabolic process	1.69e-06	0.00166	positive regulation of adenylate cyclase-inhibiting dopamine receptor signaling pathway	0.000318	0.28	relaxation of skeletal muscle	0.000537	0.48
metal ion homeostasis	4.14e-06	0.0037	regulation of systemic arterial blood pressure mediated by a chemical signal	0.000559	0.495	cell killing	1.98e-06	0.00182	regulation of protein modification process	0.000329	0.271	maintenance of mitochondrion location	0.000537	0.448
cation homeostasis	4.27e-06	0.00357	drug catabolic process	0.000573	0.476	terpenoid metabolic process	2.11e-06	0.00182	detection of chemical stimulus involved in sensory perception of smell	0.000337	0.26	heme export	0.000541	0.424
granulocyte migration	7.32e-06	0.00577	regulation of granzyme B production	0.000585	0.458	killing by host of symbiont cells	2.41e-06	0.00195	regulation of protein phosphorylation	0.00037	0.269	regulation of reproductive process	0.000598	0.441
neutrophil migration	9.77e-06	0.00727	positive regulation of granzyme B production	0.000585	0.432	disruption by host of symbiont cells	2.41e-06	0.00184	retinal rod cell development	0.00044	0.302	chromatin silencing at rDNA	0.000686	0.478
G protein-coupled receptor signaling pathway	9.94e-06	0.00701	neuroblast proliferation	0.000606	0.424	killing of cells in other organism involved in symbiotic interaction	2.41e-06	0.00175	trans-synaptic signaling by BDNF, modulating synaptic transmission	0.000477	0.31	chromosome segregation	0.000877	0.578
cellular ion homeostasis	1.24e-05	0.00827	small molecule biosynthetic process	0.000712	0.474	disruption of cells of other organism involved in symbiotic interaction	2.41e-06	0.00166	trans-synaptic signaling by BDNF	0.000477	0.294	cellular response to bisphenol A	0.000947	0.594
antimicrobial humoral response	1.7e-05	0.0109	killing by host of symbiont cells	0.000805	0.51	cellular response to alkaloid	2.82e-06	0.00185	trans-synaptic signaling by neuropeptide, modulating synaptic transmission	0.000477	0.28	response to bisphenol A	0.000947	0.565
hormone metabolic process	2.36e-05	0.0144	disruption by host of symbiont cells	0.000805	0.486	positive regulation of steroid hormone secretion	4.13e-06	0.00258	trans-synaptic signaling by neuropeptide	0.000477	0.268	signal transduction involved in intra-S DNA damage checkpoint	0.000947	0.54
female pregnancy	2.43e-05	0.0142	killing of cells in other organism involved in symbiotic interaction	0.000805	0.465	G protein-coupled receptor signaling pathway	8.02e-06	0.0048	action potential propagation	0.000477	0.256	negative regulation of mitotic cell cycle DNA replication	0.000947	0.516
cellular metal ion homeostasis	2.52e-05	0.0141	disruption of cells of other organism involved in symbiotic interaction	0.000805	0.446	defense response to bacterium	9.64e-06	0.00553	neuronal action potential propagation	0.000477	0.245
immune response	3.03e-05	0.0162	defense response	0.000806	0.429	cell communication	1.09e-05	0.00598	regulation of potassium ion transmembrane transporter activity	0.000486	0.24
cellular cation homeostasis	3.1e-05	0.016	learning	0.000827	0.423	digestion	1.13e-05	0.00599	regulation of corticotropin secretion	0.00052	0.247
cell communication	3.69e-05	0.0183	regulation of organic acid transport	0.00091	0.448	isoprenoid metabolic process	1.34e-05	0.00681	regulation of transferase activity	0.000574	0.262
reproductive process	5.9e-05	0.0282	regulation of hormone levels	0.000977	0.464	positive regulation of steroid metabolic process	3.7e-05	0.0182	positive regulation of integrin activation by cell surface receptor linked signal transduction	0.000597	0.263
detoxification	6.03e-05	0.0279				system process	3.91e-05	0.0186	lymphocyte chemotaxis	0.000604	0.257
granulocyte chemotaxis	6.52e-05	0.0291				cellular calcium ion homeostasis	6.14e-05	0.0282	metanephros development	0.000619	0.255
myeloid leukocyte migration	7.79e-05	0.0336				neutrophil activation involved in immune response	7.65e-05	0.034	spliceosomal snRNP assembly	0.000662	0.264
cytokine-mediated signaling pathway	8.48e-05	0.0355				cellular divalent inorganic cation homeostasis	8.03e-05	0.0345	response to light stimulus	0.000764	0.294
defense response to other organism	8.56e-05	0.0347				positive regulation of corticosteroid hormone secretion	8.25e-05	0.0344	regulation of phosphorylation	0.000844	0.315
glutathione catabolic process	9.59e-05	0.0378				neutrophil activation	9.01e-05	0.0365	peptidyl-arginine methylation, to symmetrical-dimethyl arginine	0.000947	0.343
acute inflammatory response	0.000116	0.0443				regulation of calcium ion transmembrane transporter activity	9.59e-05	0.0377	secondary metabolic process	0.000951	0.335
cellular detoxification	0.000124	0.0461				granulocyte activation	9.63e-05	0.0368	regulation of phosphatidylinositol 3-kinase activity	0.000973	0.333
neutrophil chemotaxis	0.000141	0.0512				regulation of endocrine process	0.0001	0.0372	regulation of cellular protein metabolic process	0.000995	0.332
cellular chemical homeostasis	0.000148	0.0521				response to stilbenoid	0.000102	0.037
cellular hormone metabolic process	0.000158	0.0543				defense response to Gram-negative bacterium	0.000104	0.0368
synaptic signaling	0.000209	0.07				myeloid cell activation involved in immune response	0.000143	0.0492
trans-synaptic signaling	0.000209	0.0683				calcium ion homeostasis	0.000149	0.0499
regulation of systemic arterial blood pressure by hormone	0.000216	0.0688				positive regulation of calcium-transporting ATPase activity	0.000152	0.05
regulation of systemic arterial blood pressure mediated by a chemical signal	0.000216	0.0672				defense response to other organism	0.000155	0.0495
endocrine process	0.000216	0.0657				chemical homeostasis	0.000156	0.0489
cellular lactam catabolic process	0.000219	0.0651				response to bacterium	0.000165	0.0504
humoral immune response	0.000239	0.0697				regulation of gonad development	0.000172	0.0516
multicellular organismal reproductive process	0.000257	0.0732				cellular ion homeostasis	0.000185	0.0543
cellular divalent inorganic cation homeostasis	0.000348	0.097				cellular chemical homeostasis	0.000196	0.0563
regulation of fibroblast growth factor receptor signaling pathway	0.000355	0.0969				regulation of cytosolic calcium ion concentration	0.0002	0.0561
regulation of lymphocyte mediated immunity	0.00043	0.115				cellular metal ion homeostasis	0.00022	0.0604
positive regulation of synapse assembly	0.000464	0.122				non-canonical Wnt signaling pathway via MAPK cascade	0.000243	0.0656
egg coat formation	0.000515	0.133				bile acid and bile salt transport	0.000244	0.0646
positive regulation of acrosome reaction	0.000532	0.134				divalent inorganic cation homeostasis	0.000246	0.0638
regulation of transposition	0.000542	0.134				vitamin A metabolic process	0.000251	0.064
negative regulation of transposition	0.000542	0.132				cellular cation homeostasis	0.000262	0.0656
antimicrobial humoral immune response mediated by antimicrobial peptide	0.000623	0.149				neutrophil mediated killing of bacterium	0.000311	0.0764
system process	0.000638	0.15				neutrophil mediated cytotoxicity	0.000311	0.0751
immune effector process	0.000645	0.149				neutrophil mediated killing of symbiont cell	0.000311	0.0738
cellular calcium ion homeostasis	0.000664	0.151				regulation of behavior	0.000319	0.0743
multicellular organismal process	0.000665	0.148				positive regulation of hair follicle maturation	0.00032	0.0734
smooth muscle contraction	0.000672	0.148				non-canonical Wnt signaling pathway via JNK cascade	0.000337	0.0761
regulation of multicellular organismal development	0.000678	0.146				fatty acid derivative metabolic process	0.000349	0.0775
acute-phase response	0.000697	0.148				positive regulation of hormone metabolic process	0.000367	0.0801
anterograde trans-synaptic signaling	0.000736	0.154				xenobiotic metabolic process	0.000371	0.0798
chemical synaptic transmission	0.000736	0.152				defense response to fungus	0.000379	0.0803
response to external biotic stimulus	0.000754	0.153				icosanoid metabolic process	0.00039	0.0813
regulation of vascular endothelial growth factor signaling pathway	0.000782	0.156				myeloid leukocyte activation	0.000423	0.0868
cell surface receptor signaling pathway	0.000795	0.156				extracellular matrix disassembly	0.000424	0.0857
response to protozoan	0.000846	0.164				immune response	0.000472	0.0942
myeloid dendritic cell differentiation	0.000846	0.162				antibacterial humoral response	0.000481	0.0946
defense response to protozoan	0.000846	0.159				positive regulation of glucocorticoid secretion	0.000488	0.0946
cellular amide catabolic process	0.000862	0.16				regulation of cortisol secretion	0.000488	0.0933
cellular lactam metabolic process	0.000862	0.158				positive regulation of cortisol secretion	0.000488	0.092
divalent inorganic cation homeostasis	0.000866	0.157				coumarin metabolic process	0.000512	0.0951
cation transmembrane transport	0.000928	0.166				phenylpropanoid metabolic process	0.000512	0.0938
glutathione metabolic process	0.000967	0.17				positive regulation of steroid biosynthetic process	0.00052	0.0942
negative regulation of developmental process	0.000985	0.171				monocarboxylic acid metabolic process	0.000561	0.1
						regulation of calcium ion transmembrane transport	0.000567	0.1
						regulation of mesenchymal to epithelial transition involved in metanephros morphogenesis	0.000581	0.101
						negative regulation of metanephros development	0.000581	0.0999
						leukocyte activation involved in immune response	0.000593	0.101
						regulation of steroid hormone secretion	0.000609	0.102
						cell activation involved in immune response	0.000612	0.101
						nervous system process	0.000612	0.1
						regulation of hair follicle maturation	0.000647	0.105
						cornification	0.000658	0.105
						SMAD protein signal transduction	0.000668	0.106
						regulation of hormone metabolic process	0.000689	0.108
						leukotriene D4 biosynthetic process	0.000697	0.108
						leukotriene D4 metabolic process	0.000697	0.107
						negative regulation of calcium ion transmembrane transporter activity	0.000701	0.106
						cation homeostasis	0.000769	0.115
						response to interleukin-9	0.000819	0.121
						response to interleukin-11	0.000819	0.12
						negative regulation of mesenchymal to epithelial transition involved in metanephros morphogenesis	0.000819	0.119
						inflammatory response	0.000826	0.118
						innate immune response in mucosa	0.000836	0.119
						negative regulation of tumor necrosis factor-mediated signaling pathway	0.000837	0.117
						regulation of feeding behavior	0.000839	0.117
						response to alkaloid	0.00085	0.117
						positive regulation of cytosolic calcium ion concentration	0.00091	0.124
						muscle filament sliding	0.000977	0.132
						actin-myosin filament sliding	0.000977	0.13

### Sheet: Molecullar Functions
GO term Molecular functions enriched for the gene lists sorted by the regulatory potentials
BRCA			LUAD			LUSC			PRAD			LIHC
Description	P-value	FDR q-value	Description	P-value	FDR q-value	Description	P-value	FDR q-value	Description	P-value	FDR q-value	Description	P-value	FDR q-value
receptor ligand activity	2.8e-09	1.06e-05	serine-type endopeptidase activity	9.78e-06	0.0366	receptor regulator activity	1.9e-11	7.51e-08	receptor ligand activity	1.36e-06	0.00458	calcium-dependent ATPase activity	0.000135	0.485
receptor regulator activity	3.08e-09	5.85e-06	serine hydrolase activity	1.2e-05	0.0225	receptor ligand activity	6.62e-10	1.31e-06	receptor regulator activity	9.28e-06	0.0156	cytokine activity	0.000571	1
transmembrane signaling receptor activity	1.68e-08	2.13e-05	folic acid binding	3e-05	0.0375	cytokine activity	1.42e-08	1.87e-05	olfactory receptor activity	0.000337	0.379	sulfotransferase activity	0.0008	0.955
glycosaminoglycan binding	2.73e-07	0.000259	serine-type peptidase activity	3.07e-05	0.0287	troponin T binding	1.36e-05	0.0134	brain-derived neurotrophic factor-activated receptor activity	0.000477	0.402
molecular transducer activity	1.39e-06	0.00105	vitamin binding	0.000112	0.0836	hormone activity	2.03e-05	0.016	potassium channel regulator activity	0.000617	0.416
cytokine activity	4.02e-06	0.00254	carboxylic acid binding	0.000116	0.0726	retinal binding	4.76e-05	0.0314	double-stranded RNA adenosine deaminase activity	0.000637	0.357
signaling receptor activity	5.67e-06	0.00307	receptor regulator activity	0.000155	0.0828	alditol:NADP+ 1-oxidoreductase activity	4.78e-05	0.027	cytokine activity	0.000707	0.34
signaling receptor binding	6.44e-06	0.00305	organic acid binding	0.000164	0.0769	bile acid transmembrane transporter activity	5.62e-05	0.0278	ATP-dependent microtubule motor activity, minus-end-directed	0.00073	0.307
G protein-coupled receptor activity	2.83e-05	0.0119	oleoyl-[acyl-carrier-protein] hydrolase activity	0.000234	0.0975	organic hydroxy compound transmembrane transporter activity	6.32e-05	0.0278	transmembrane receptor protein serine/threonine kinase binding	0.000897	0.336
MHC class II receptor activity	0.0001	0.0379	dodecanoyl-[acyl-carrier-protein] hydrolase activity	0.000234	0.0877	brain-derived neurotrophic factor binding	6.69e-05	0.0265	hormone activity	0.000902	0.304
piRNA binding	0.000112	0.0387	myristoyl-[acyl-carrier-protein] hydrolase activity	0.000234	0.0797	vitamin binding	8.25e-05	0.0297	oxidoreductase activity, acting on the CH-CH group of donors, NAD or NADP as acceptor	0.00092	0.282
serine-type peptidase activity	0.000135	0.0426	palmitoyl-[acyl-carrier-protein] hydrolase activity	0.000234	0.0731	neuropeptide hormone activity	8.68e-05	0.0286	protein-arginine omega-N symmetric methyltransferase activity	0.000947	0.266
serine hydrolase activity	0.000135	0.0394	acyl-[acyl-carrier-protein] hydrolase activity	0.000234	0.0675	guanosine-5'-triphosphate,3'-diphosphate diphosphatase activity	0.000102	0.0311	neurotransmitter binding	0.000958	0.248
haptoglobin binding	0.000179	0.0486	fatty acid synthase activity	0.000323	0.0864	passive transmembrane transporter activity	0.000112	0.0315
beta-lactamase activity	0.000219	0.0553	acetylcholine receptor inhibitor activity	0.000351	0.0877	serine-type endopeptidase activity	0.000121	0.0318
heparin binding	0.00024	0.057	haptoglobin binding	0.000372	0.0871	glucose:sodium symporter activity	0.000132	0.0325
CXCR3 chemokine receptor binding	0.000259	0.0579	modified amino acid binding	0.000405	0.0892	neurotrophin binding	0.000137	0.0319
sulfur compound binding	0.000274	0.0578	amino acid binding	0.000413	0.0859	signaling receptor activity	0.000172	0.0379
mannose binding	0.000407	0.0813	sodium:sulfate symporter activity	0.000468	0.0923	chemokine activity	0.000202	0.0421
hormone activity	0.00042	0.0796	protein serine/threonine phosphatase inhibitor activity	0.00048	0.09	retinoid binding	0.00021	0.0416
peroxidase activity	0.00044	0.0795	receptor ligand activity	0.000585	0.104	neuropeptide receptor binding	0.000243	0.0457
chemokine activity	0.000452	0.0779	hormone activity	0.000619	0.105	channel activity	0.000244	0.0438
G protein-coupled peptide receptor activity	0.000481	0.0793	ligand-gated channel activity	0.000882	0.144	G protein-coupled receptor activity	0.000295	0.0508
acrosin binding	0.000515	0.0814	ligand-gated ion channel activity	0.000882	0.138	serine-type peptidase activity	0.000305	0.0502
glutamine N-acyltransferase activity	0.000547	0.0829	ATP-gated ion channel activity	0.000887	0.133	transporter activity	0.000305	0.0483
enzyme inhibitor activity	0.000548	0.0799				molecular transducer activity	0.000325	0.0494
peptide receptor activity	0.000609	0.0855				retinol binding	0.000339	0.0496
glutathione specific gamma-glutamylcyclotransferase activity	0.000626	0.0848				serine hydrolase activity	0.00035	0.0494
peptidoglycan binding	0.000717	0.0938				inorganic molecular entity transmembrane transporter activity	0.000351	0.0478
heme binding	0.000747	0.0944				isoprenoid binding	0.000384	0.0507
carbohydrate binding	0.000747	0.0914				cytidine diphosphatase activity	0.000406	0.0517
oxidoreductase activity, acting on peroxide as acceptor	0.000764	0.0906				IDP phosphatase activity	0.000406	0.0501
oxygen carrier activity	0.000796	0.0915				serine-type endopeptidase inhibitor activity	0.000423	0.0508
CXCR chemokine receptor binding	0.000902	0.101				transmembrane signaling receptor activity	0.000448	0.0521
chemokine receptor activity	0.000984	0.107				endopeptidase activity	0.000517	0.0585
G protein-coupled chemoattractant receptor activity	0.000984	0.104				transmembrane transporter activity	0.00056	0.0615
						G protein-coupled receptor binding	0.000624	0.0667
						substrate-specific channel activity	0.000631	0.0657
						symporter activity	0.000684	0.0693
						growth factor activity	0.000691	0.0683
						glutathione hydrolase activity	0.000697	0.0673

### Sheet: Cellular Components
GO term Cellular components enriched for the gene lists sorted by the regulatory potentials
BRCA			LUAD			LUSC			PRAD			LIHC
Description	P-value	FDR q-value	Description	P-value	FDR q-value	Description	P-value	FDR q-value	Description	P-value	FDR q-value	Description	P-value	FDR q-value
extracellular region	6.8e-16	1.21e-12	extracellular space	6.56e-11	1.15e-07	extracellular region	4.1e-15	7.36e-12	axonemal dynein complex	0.000294	0.468	extracellular region	2.53e-05	0.0427
extracellular space	4.33e-15	3.84e-12	extracellular region	2.91e-09	2.55e-06	extracellular space	1.95e-13	1.75e-10	extracellular region	0.000608	0.484	kinetochore	9.68e-05	0.0818
intrinsic component of plasma membrane	5.07e-14	3e-11	anchored component of membrane	9.77e-07	0.000571	intrinsic component of plasma membrane	7.22e-07	0.000433	methylosome	0.00077	0.408	extracellular space	0.000182	0.102
integral component of plasma membrane	1.12e-13	4.96e-11	secretory vesicle	0.000184	0.0806	extracellular region part	7.3e-07	0.000328				anchored component of plasma membrane	0.000192	0.0811
extracellular matrix	1.25e-10	4.44e-08	keratin filament	0.0002	0.0702	intrinsic component of membrane	8.28e-07	0.000298
plasma membrane part	3.77e-10	1.11e-07	intrinsic component of membrane	0.000258	0.0755	phagocytic vesicle lumen	2.76e-06	0.000828
intrinsic component of membrane	4.6e-10	1.17e-07	extracellular matrix	0.000283	0.071	integral component of plasma membrane	2.78e-06	0.000712
integral component of membrane	1.64e-08	3.63e-06	presynaptic active zone	0.000305	0.0669	integral component of membrane	1.95e-05	0.00438
extracellular region part	3.17e-08	6.25e-06	haptoglobin-hemoglobin complex	0.000372	0.0725	troponin complex	0.000231	0.0461
membrane part	1.63e-07	2.89e-05				secretory vesicle	0.000254	0.0456
HFE-transferrin receptor complex	1.18e-05	0.00191				plasma membrane	0.000279	0.0455
blood microparticle	5.14e-05	0.0076				endocytic vesicle lumen	0.000408	0.0611
haptoglobin-hemoglobin complex	0.000179	0.0245				nucleosome	0.00043	0.0594
high-density lipoprotein particle	0.000261	0.0331				secretory granule	0.000445	0.0571
collagen-containing extracellular matrix	0.000272	0.0322				extracellular matrix	0.000497	0.0595
MHC class II protein complex	0.000316	0.035
plasma membrane protein complex	0.000387	0.0404
clathrin-coated vesicle membrane	0.000477	0.047
I-kappaB/NF-kappaB complex	0.000538	0.0503
hemoglobin complex	0.000796	0.0706
endocytic vesicle lumen	0.000887	0.075
