## Supplementary material for "Exploring tumor-normal cross-talk with TranNet: role of the environment in tumor progression": https://github.com/ncbi/TranNet: Additional_file_6.xlsx

### Sheet: Sheet1
Lists of the predictors selected based on their predictivities of tumor samples (Leave-One-Out test was performed to select these sets)
BRCA		LUAD		LUSC		PRAD		LIHC
Genes	Reguliatory Potentials	Genes	Reguliatory Potentials	Genes	Reguliatory Potentials	Genes	Reguliatory Potentials	Genes	Reguliatory Potentials
NNAT	72.2348	LY6K	108.944	ENTPD6	143.177	LRRC23	88.5933	ATP2A1	108.498
DPEP1	53.7947	OLAH	53.4539	RASGEF1A	97.0001	PRMT5	57.4233	TMEM253	107.164
CLEC4G	52.0671	LYPD1	52.1632	SLCO1C1	88.8196	NTRK2	50.1585	GSTA4	68.24
CCDC102B	48.2584	SLC13A4	50.6599	OR2W3	88.7194	ADAD2	39.1461	FLVCR1	49.7955
GLYATL1	47.3388	CD244	45.5253	SH2D5	69.3655	FAM86B1	36.8625	IGHMBP2	43.7744
DLEU1	41.1424	TSACC	42.7866	B3GAT1	68.2548	TMEM178A	36.5634	CENPI	41.1942
ADRA2B	39.3061	TMEM52	39.762	SLC51B	64.9613	ROPN1B	33.7495	CHEK2	38.9806
SPOCD1	38.3351	WDR62	33.991	CITED1	61.3236	LRRC7	33.3253	RNF125	37.6258
BATF2	36.8255	FMO1	33.7039	GNLY	48.3906	LMX1B	30.7883	AUNIP	35.7646
EPYC	35.9531	PCDH7	33.2203	GAL	47.8157	C2orf73	30.783	OAZ3	31.0071
PTCHD4	32.7353	HTR3C	32.73	MSLN	46.5989	UPF3A	28.5287	MYO1A	30.71
MPZ	32.3805	ADPRHL1	30.7443	PGLYRP1	41.7573	YBEY	28.1585	NKAPL	30.1394
PINX1	31.3742	SYNGR3	30.6721	WDR72	41.7026	KIT	27.9223	NRCAM	29.7569
RLN2	31.1184	CYP2D6	29.4258	MMP3	40.0818	LINC00346	27.3437	RDM1	28.6327
CASP12	31.0861	ITPKA	28.9824	CALML5	40.0721	U2AF2	26.727	AKR1B10	26.3342
PRDM8	31.0286	CILP	28.5621	KRT80	38.3436	SULT1A4	26.3679	GLA	26.0353
INCA1	29.7234	MUC13	28.1034	CEACAM4	38.332	CDKN1B	26.1406	CENPF	24.7879
PRG4	28.5447	BMP8B	26.5897	PALM3	36.7327	HIST3H2BB	26.1368	F2RL3	23.5428
C5orf30	27.8777	TNFSF14	25.536	CDR1	36.5986	GLRX	25.7725	RAB3A	23.5146
BATF	27.6556	PPP1R14D	24.7894	LEFTY2	34.3508	CCND3	25.6486	SULT2A1	22.5753
FRG1B	27.3572	KCNJ5	24.6723	LAIR1	33.0835	FAM150A	25.6083	GREB1L	22.3978
WFDC3	26.7703	MYOZ1	24.3006	TMEM105	32.8075	PIK3R2	25.1733	ACTG2	21.9182
LRRN3	26.5563	CFTR	22.484	TMPRSS6	31.2424	PLA2G1B	25.1132	PPP1R3F	21.4697
XDH	25.8816	CA12	22.0698	ARRDC2	30.2999	RXRG	24.9722	SCHIP1	21.1234
FCRLB	25.8624	FCN1	21.9307	GDF15	27.9152	GPKOW	24.5717	AAK1	21.0843
PROL1	25.5327	PPM1N	21.6667	MATN3	27.6468	GBP3	24.3746	CXCL14	20.488
NCAM1	24.3137	VCAM1	21.2547	CCL17	27.4427	ARL11	24.0331	C11orf24	20.2696
CDC6	24.2474	ANK1	19.8172	FGFBP1	26.9396	EFTUD1	23.6557	EME1	20.2571
MYL7	24.0913	GRIP1	19.8067	IL11	26.7463	SV2C	23.5606	LOX	19.3825
DLK1	23.8184	CILP2	19.5832	TRIM58	26.3828	ZNF774	23.4836	GMPPB	19.1162
HLA-DQB2	23.7687	SYPL2	19.5813	RBP2	25.7284	DIRAS3	22.4439	DIRAS3	19.0625
SAA2	23.6717	OTC	19.5055	SIM2	24.9697	CFC1	22.1016	ID1	18.9932
C11orf53	23.4247	TNFRSF18	19.434	DKKL1	24.7165	CD207	21.3557	CSTA	18.4699
CATSPER3	23.1732	GJB3	19.298	AQP5	24.0677	P2RY12	21.1284	NEK2	17.8369
CLDN5	22.9967	CRIP1	18.7944	SLC5A2	23.4009	PROM1	20.733	TDRKH	17.8083
CXCL11	22.8738	DEPTOR	18.4027	NRTN	23.3514	PC3	20.4471	RAD54L	17.2864
PCDHGA6	22.6245	FOLR3	18.3904	SP6	21.0014	AQP5	20.4437	C2orf27A	17.2385
SSTR2	22.5676	CDK5R1	18.3251	RBP1	20.8282	C1orf233	20.3805	EPRS	16.8861
CYFIP2	22.4858	PDE4B	18.0865	HAS3	20.7627	ELANE	20.1343	MPP3	16.5134
CDKN2A	21.6407	STYX	18.0493	PNPLA4	20.1878	ZDHHC21	19.868	AOC2	16.2196
PIWIL4	21.3574	EDN2	18.0014	HSPA1B	20.0304	CCDC61	19.696	POGLUT1	15.8759
NFKBIA	20.9962	GPR143	17.7706	TNFRSF10C	19.4626	MADCAM1	19.511	DDAH1	15.765
UBR4	20.8543	CCDC141	17.7651	DTL	18.8817	GBGT1	19.2292	SH3BP5L	15.5065
ADAMTS3	20.6625	ALPP	17.2529	DNASE1L3	18.8575	PADI2	19.1701	SLC35E3	15.4956
MUC3A	20.4884	MXRA7	16.7749	NLRP2	18.8431	MN1	18.6883	LYPD3	15.464
ZSWIM7	20.4212	EI24	16.478	SCGB3A1	18.743	DOT1L	18.3194	ACSL4	15.2476
FGFR3	20.2985	CHD1L	16.3946	TPRN	18.6548	GALNT18	18.2374	CABLES2	15.1988
PCDHGA9	20.2838	GAD1	16.39	HRCT1	18.6531	DROSHA	18.1835	ZNF169	15.0709
HBB	20.1146	XRRA1	16.3586	LY6K	18.5219	IL34	18.095	EPB42	14.9047
EPB42	20.113	SYNDIG1L	16.0894	GUCA2A	18.4261	ECHDC3	18.0445	FAM72B	14.7154
PTGDS	19.9382	DHFR	16.035	CMBL	18.3465	PABPC3	17.9579	ANLN	14.4785
GFRA1	19.8213	CETP	15.8468	FAM181A	18.1523	FAM53A	17.7839	GPT2	14.3171
DEFB132	19.4388	P2RY12	15.4976	TNNT1	18.0282	KCNE2	17.6575	ALLC	14.0515
GSTM3	19.1885	TLDC1	15.4027	HLA-DRB5	18.0099	DLX3	17.6565	NRG1	13.9747
STK32A	19.1003	ACTR3B	15.381	MMP10	17.9577	ATG12	17.3862	SYCE2	13.9729
RSPO3	18.7301	SPDYA	15.338	FOLR3	17.758	RIC8A	17.263	DAP3	13.8513
KIAA1841	18.6555	FOXC2	15.0415	COX6B2	17.7559	IFITM3	17.0502	CPE	13.7979
HSD17B6	18.0874	FAM24B	14.9706	TPSD1	17.6565	C2orf42	16.8314	C4B	13.6772
ALPL	17.9677	ZNF780A	14.937	CLEC4D	17.4839	KCNG3	16.6697	HSF2BP	13.6734
HPSE2	17.9157	HLA-C	14.6847	HIST1H2BL	17.2921	ATG9B	16.6047	KIF2C	13.6046
HOXD9	17.8224	EIF4A3	14.4954	CTSG	17.1991	SRR	16.3693	PRIM2	13.4888
OTUD7A	17.6842	GPR19	14.4609	ALG9	17.1055	HSPA1L	16.0242	EPS8L3	13.1909
REEP2	17.6286	BARD1	14.4086	TNNI2	17.0462	IGF2BP2	15.7763	PLK1	13.123
NDNF	17.496	GNMT	14.3285	SYCP2	16.9704	AP2M1	15.6843	POLR2J3	13.1141
SGIP1	17.4509	TACR1	14.3198	KIR3DL1	16.9303	LETM2	15.4692	GYLTL1B	12.8389
HSD17B2	16.9996	HHIP	14.3044	MYOC	16.4964	LGR5	15.4662	CMTM2	12.8266
CXCL10	16.9112	MMP11	14.1923	LAMP5	16.3732	THEG	15.2815	MT1M	12.7674
2023-09-04	16.7951	KRT6A	14.1618	HLA-C	16.2677	VMO1	15.2078	TMEFF1	12.7217
S100P	16.6025	RETSAT	14.1124	RHCG	16.003	GRWD1	15.14	FBXO21	12.6578
NAV3	16.5581	TMPRSS6	13.7915	SERPINB3	15.9728	ZNF257	15.0983	DUSP9	12.6521
TNMD	16.4437	CAPN9	13.6693	VWDE	15.865	NIT1	15.0486	ITGA7	12.1847
ARIH2	16.4224	DPP6	13.4335	DCAF4	15.7394	PPP1R14C	14.6073	CYP2D6	12.092
ARL17A	16.3774	COL11A1	13.4139	DPYSL4	15.6128	SAP30L	14.4125	NAB2	12.0686
EID2B	16.3272	NFE2	13.3446	CRCP	15.5434	CHRFAM7A	14.3323	SLITRK3	12.0632
CDK11A	16.2775	ADH1A	13.3428	SLC15A1	15.3992	RPS6KC1	13.8748	RPS6KL1	11.9664
PIWIL2	16.1423	KRT86	13.2509	FAM131C	15.2743	ACAP1	13.7898	CCNB3	11.8491
RMDN2	15.9336	ADRA1B	13.1375	ISY1-RAB43	15.0178	MIR3654	13.6801	FARS2	11.8214
PMEL	15.9258	CCL24	13.1188	ABCC8	14.8982	FMO1	13.5823	ATG10	11.8083
SLC14A1	15.9006	MYEOV	13.0873	FTCD	14.6526	DECR1	13.5664	PGA3	11.793
MMP19	15.8632	PDLIM7	13.0815	NEB	14.5436	FHL5	13.518	TRIM59	11.7416
PDK4	15.7933	STRA6	13.0492	EFTUD1	14.4995	TM4SF19	13.375	HOXD9	11.7085
FPGT-TNNI3K	15.7505	CST1	13.02	IL3RA	14.3932	CBX4	13.372	GPN2	11.6948
RLTPR	15.7471	PKP1	12.9662	LILRA2	14.2748	RLTPR	13.0878	MDGA1	11.5879
GFAP	15.3978	INTS5	12.9545	NPAS1	13.9322	BEGAIN	13.0802	LPPR1	11.2223
GRK4	15.3544	SYCE2	12.8844	RETN	13.9248	COL9A1	13.0679	GTSE1	11.0246
RND1	15.3237	ACBD6	12.8668	IGSF11	13.9113	GCOM1	12.9255	COX6A2	11.0113
COL23A1	15.1051	LILRA2	12.8566	COCH	13.8693	FMO2	12.8414	RTN4RL1	10.7344
NRBF2	15.0586	BEND6	12.844	TWIST2	13.8418	SV2B	12.5349	CENPA	10.7298
GPR17	14.9632	LY6D	12.7472	BPI	13.824	NCKAP5	12.5337	ETHE1	10.7119
FAM71F2	14.8917	MYOM2	12.7089	POF1B	13.5999	PYCARD	12.525	GINS4	10.7096
IL18RAP	14.7918	GLMN	12.4818	HSD17B12	13.4962	SLIT1	12.4982	EXO1	10.6656
CD207	14.0842	LILRA1	12.3746	HSF2BP	13.4626	DTX1	12.495	CAMK2N2	10.5707
FAM118A	14.05	MRC1	12.2076	ZNF669	13.4181	RBM23	12.3148	LAPTM4B	10.4031
ATP5EP2	13.8421	SLC24A5	12.1798	POU6F2	13.4143	RNH1	12.2611	LRRC37A2	10.3705
GRAPL	13.7999	RAB6B	12.1355	KHDC1	13.2861	CACNA2D4	12.2209	WBSCR27	10.3365
IRF9	13.755	NR1I3	12.1251	CTU1	13.1271	CYP27A1	12.1455	GPHN	10.2383
PTHLH	13.7444	SLC8A3	12.0811	TMEM184A	13.1192	AP4M1	12.1032	ZSWIM7	10.2378
NKAP	13.7125	GYPE	12.0591	CYP2A6	13.0582	ZNF837	11.9932	IRF6	10.1814
HSPA6	13.2977	COCH	12.0412	IL34	13.022	MKRN1	11.9908	SPEF2	10.1724
DPP6	13.283	DEFA1	11.8243	LYPD3	12.9591	IDH3B	11.8742	GOLGA8A	9.89307
ITIH3	13.1444	QPCTL	11.7952	MATK	12.9058	SASS6	11.787	CCZ1	9.88478
ABCG2	13.0981	TWIST2	11.7884	ENPEP	12.8334	NR1D1	11.7052	ELMOD2	9.79247
ADH4	13.0808	GPATCH11	11.6849	PCP2	12.7915	EDAR	11.5859	NBPF1	9.78186
NKD1	13.0338	PC3	11.6809	FIP1L1	12.702	C17orf96	11.5583	ZIC2	9.75288
PCDHB2	12.9295	FPR1	11.6396	RAB6B	12.6673	MAP1LC3B2	11.5061	COL21A1	9.64434
KLRG1	12.895	CEACAM5	11.5119	SHQ1	12.6559	NEDD4L	11.4665	GPR35	9.56574
ALDH1A2	12.8021	RBM34	11.5015	SVOPL	12.6233	CHAMP1	11.4218	NDEL1	9.45573
RAP1GDS1	12.754	NR0B2	11.3817	GTF2IRD1	12.5775	GRAP2	11.3828	RNF157	9.41062
NTPCR	12.7489	ELOVL6	11.3582	DMC1	12.448	INHBE	11.3014	TBX6	9.40717
SERINC4	12.6657	KLF2	11.2985	SEC14L3	12.3534	TMEM91	11.2615	ASGR2	9.3743
LNP1	12.5713	FUT2	11.2883	NME8	12.3343	TTLL6	11.2111	EYA2	9.37157
PCSK7	12.4918	MOCOS	11.2021	PNMT	12.1627	KAT5	11.2058	MPPED2	9.33803
KCNE4	12.4786	MYOC	11.1163	TUBB4A	12.1524	CDH17	11.1901	SH3PXD2B	9.28868
NRN1L	12.4297	ENHO	11.0773	ANKRD20A3	12.076	PPP1R36	11.1133	MAVS	9.27423
RNF166	12.3928	DUSP26	11.0649	PCDH20	12.0258	TNFRSF10D	11.108	PRKAG2	9.25995
PPFIA2	12.3163	PCP4	11.0579	LGALS7B	11.9819	GTPBP4	11.1014	SHFM1	9.19746
CEACAM6	12.2194	TMEM158	11.0319	NTS	11.9787	STAR	11.0327	HIGD1B	9.17954
TMEM221	12.113	MRPL30	11.0136	ZNF774	11.8875	RBP5	11.006	CMC1	9.131
PCDHGA3	11.973	FAM212B	10.999	C15ORF37	11.8836	CDK5R1	10.9409	MRPL48	9.08856
C7	11.7062	WISP2	10.9656	MTMR8	11.8332	NLRP12	10.8605	ALG14	8.96222
DNASE1L3	11.598	APOLD1	10.9004	CLCNKB	11.8154	OR51E1	10.827	HIST1H2BO	8.95464
MMP3	11.5764	EEF1A2	10.8772	GSDMC	11.7827	AMH	10.7878	CETN2	8.88999
TCTEX1D1	11.5469	LGALS2	10.8686	AAED1	11.7307	ANKRD7	10.7845	TMEM199	8.88946
ERP27	11.4952	LINC00346	10.8579	TSPAN11	11.5954	ZFYVE19	10.7044	ANKS1B	8.84832
SLC12A5	11.4911	BAIAP2L2	10.7602	DMBT1	11.549	DNAH17	10.5768	SPDYE2	8.8243
KLK4	11.3952	CENPO	10.7242	MOCOS	11.4707	SLC11A2	10.5713	CENPN	8.79809
ALG8	11.384	C15orf27	10.6904	NUTM2A	11.46	NUP205	10.4578	CLYBL	8.72818
SERPINF2	11.3748	GTPBP6	10.6339	IL23A	11.4573	SNX16	10.3617
CXCR2	11.2709	CD160	10.6078	UGT2B4	11.4444	GEMIN4	10.3357
ZP3	11.2127	C19orf26	10.5895	MMEL1	11.4131	SVOPL	10.269
PCDHB5	11.2058	OVCH1	10.5204	STAB2	11.3562	PTGDS	10.1856
NMNAT1	11.1624	NBPF12	10.4825	ANKRD24	11.335	GNE	10.1834
FAM171A2	11.1376	ZNF567	10.4656	DEFA1	11.3032	CEP19	10.0861
OASL	11.1221	ARTN	10.3807	FPGT-TNNI3K	11.2892	XPA	10.0578
GALNT8	11.1215	HCAR2	10.3396	GSTT1	11.2388	APOA1	9.88506
OAS2	11.0252	SRPK3	10.3254	C19orf57	11.2074	FOXD4	9.8808
EXOSC3	10.9908	RGN	10.285	TRIM36	11.0947	TM7SF3	9.87339
CHAC2	10.9762	ZNF468	10.2758	ANKRD2	11.0593	OR7C1	9.83273
KIF6	10.9379	FBN3	10.2747	COL6A5	11.0055	WDR77	9.76315
IDO1	10.726	DIO3	10.1543	C12orf56	10.9768	GLIPR1L2	9.73464
TPRN	10.6826	TUBB2B	10.1035	CDH8	10.9395	ZNF391	9.71968
BDKRB2	10.6778	BEAN1	9.88612	CLC	10.9367	B4GALNT4	9.68007
GTF2H2	10.6553	CCDC163P	9.86707	NTRK3	10.8991	EIF3C	9.60099
SPTSSB	10.5959	CBS	9.85037	FAM21A	10.8682	PROS1	9.5999
SLC6A9	10.5861	GATA1	9.79989	POLR2J2	10.8486	HEY2	9.5989
GSTT1	10.5836	ZP3	9.75082	C2orf54	10.7943	SRPX	9.58518
PLGLB1	10.5708	CLDND2	9.64244	CXorf56	10.7893	CDA	9.55077
SYTL3	10.5412	XKR6	9.58104	CALML3	10.779	MKLN1	9.52771
URGCP	10.4455	HOXB7	9.50584	NKAPL	10.7564	IL1RN	9.38277
UIMC1	10.3937	GATC	9.47763	MSRA	10.7309	SUSD3	9.34336
CCND1	10.3885	RCCD1	9.45432	CST5	10.6319	GPBP1L1	9.28955
CHRNE	10.296	HSD17B6	9.45019	KEAP1	10.6252	ASRGL1	9.27004
HAS3	10.2744	L1TD1	9.42729	DAPL1	10.5804	FAM21A	9.22
ZNF208	10.184	SRR	9.37341	SLC48A1	10.5161	TMEM169	9.21723
ZNF578	10.1527	LRRC57	9.35149	XCL2	10.4718	WDR37	9.21143
LIPC	10.1468	FAM53A	9.33111	PRMT8	10.3902	SLC38A11	9.13669
ARSI	10.0665	ZNF774	9.29034	VMO1	10.2705	ACTRT3	9.03989
GPR19	9.99755	MUSK	9.28959	MAP1LC3C	10.2246	SLC26A5	9.01188
L3HYPDH	9.94194	ATP2A1	9.26686	LILRA6	10.1931	DPYSL4	9.01117
PAX9	9.92928	DMC1	9.25944	PRIMA1	10.1905	PGAM5	9.00673
MYO1H	9.92516	ATP10B	9.24918	VARS2	10.177	RNF157	8.94639
C19orf68	9.86964	PPP1R3C	9.23403	MORC2	10.1662	MIA	8.92649
HUNK	9.86393	MDC1	9.18633	SIRPD	10.1423	APOL1	8.90904
GJB2	9.78475	EPHA1	9.15921	MFSD2B	10.0951	FXYD2	8.87886
ACVR1	9.7498	CMTM1	9.14278	GGTLC1	10.0207	KCNE3	8.87223
LLPH	9.7132	KRT4	9.10425	PDK2	10.0056	CHN2	8.81617
ACR	9.68029	SCAMP5	9.08899	AZU1	9.96106	AKNAD1	8.56756
FAM155A	9.67963	IFITM1	9.06515	DEPDC4	9.91509	KIAA1210	8.54533
CNGA1	9.65324	WDR53	9.05638	NT5C3B	9.89108	LHPP	8.47478
POMZP3	9.62527	RBP2	9.05283	GRID1	9.84356	PPM1N	8.37343
C1orf95	9.60165	MUC5B	9.01326	NPAS2	9.8382	HIST1H4D	8.33634
FGFBP1	9.59803	ERP27	9.01124	SLC2A4RG	9.71094	ZNF487	8.31487
CDRT4	9.59777	C19orf57	9.0094	PARD6A	9.70939	RPGRIP1	8.26839
KBTBD3	9.55023	SFRP5	9.00215	ALOX12	9.62216	SCN5A	8.21518
POLR2J2	9.5064	C7orf31	8.97064	GHRL	9.60391	DECR2	8.19005
ACLY	9.48966	ACSL6	8.96915	LY6G6C	9.44271	HENMT1	8.16515
RUNDC3B	9.42042	CTSK	8.90969	ATG9B	9.41522	ESPNL	8.13359
BCL3	9.39608	HIST2H2AA3	8.88834	PLEK2	9.35564	ZNF555	8.05701
PNCK	9.29171	DHRS1	8.88547	PPEF1	9.30482	GHRHR	8.05191
IFITM1	9.24924	PAPSS1	8.8609	PCDH9	9.24527	METTL7A	8.01063
HOXB2	9.22691	LFNG	8.83871	CATSPER1	9.24194	TMEM135	7.95933
TFR2	9.13078	MS4A15	8.83154	MRAP2	9.18882	MTHFR	7.94701
APOC1	9.05004	ABCC6	8.80734	DARS	9.13229	ANKRD61	7.88303
TNFAIP6	9.04187	POF1B	8.76623	KLK1	9.11555	RCOR2	7.85957
EID3	9.03212	PLA2G1B	8.74528	SYS1-DBNDD2	9.05438	POMC	7.84706
C2orf74	9.02154	MUC21	8.74465	ACSS3	9.0517	SRMS	7.84398
TPO	8.96108	XYLB	8.73689	SLN	9.03593	CBLB	7.78947
IRF1	8.94277	SUV39H2	8.715	ERAP2	9.01326	RAB5C	7.78315
MAOB	8.8692	GGTLC2	8.71099	ZIC2	9.00786	ST6GAL2	7.7093
RHBDL2	8.80798	P2RX6	8.67212	ADCYAP1R1	9.0068	KLHL25	7.52966
SLC6A16	8.75071	KATNA1	8.66864	TIMM10	8.99449	CASKIN1	7.51685
TMED6	8.74044	RSPO4	8.6443	ZDHHC11	8.98288	SPATA6L	7.49635
C15ORF37	8.73487	CGREF1	8.63193	TRPV3	8.97608	TFF3	7.41593
PIGY	8.73154	CFD	8.606	PGAM4	8.86897	KRT86	7.40972
CISH	8.71868	MED17	8.56238	CXCL5	8.84542	OR7A5	7.40217
NBPF1	8.70372	FITM1	8.56055	GP1BB	8.77289	GPX7	7.3381
RNF112	8.67246	CNTNAP3	8.55854	RASD1	8.76507	DEFB1	7.33535
HEY1	8.63155	NTRK1	8.5465	NBPF15	8.74942	AQP9	7.33216
SATL1	8.58632	ANLN	8.54342	ALAS1	8.73306	WDR5	7.31654
CHAC1	8.58339	ENC1	8.49657	RORB	8.72476	BST2	7.26723
NBPF14	8.55829	FIP1L1	8.46799	PAX8	8.72405	FAM109A	7.22019
CEACAM5	8.50833	ATP6V0A2	8.45037	TCTEX1D4	8.69157	MED12L	7.1871
TLDC2	8.47846	SNRPN	8.45014	VNN3	8.68736	C16orf87	7.13461
B4GALT6	8.43216	HPCA	8.44511	CBS	8.6807	SCML1	7.10655
VPS45	8.41773	FN3KRP	8.42515	RGN	8.66265	AQR	7.10016
OAZ3	8.39834	PI16	8.36036	HTR3C	8.6051	MYL5	7.07159
CDC37L1	8.36567	NMNAT2	8.33943	SPIDR	8.58241	HSFX2	7.05691
FCER2	8.31275	WBSCR17	8.33615	GPR17	8.58112	FXYD7	7.04853
NFKBIZ	8.30075	CENPE	8.28967	CCL26	8.57908	TMEM238	7.03888
NOMO3	8.25193	CEP112	8.26569	OLAH	8.51699	FBXO46	6.95293
PIM1	8.20278	MROH8	8.24556	CD1B	8.51686	SNX15	6.91872
KLHL3	8.13113	PLEKHN1	8.11137	NMB	8.51129	SERPINA11	6.91514
ENDOU	8.12459	SLC48A1	8.0418	PDE8B	8.50728	APLN	6.90963
SMOC2	8.11644	SHANK2	8.03135	GBP3	8.50331	CCDC57	6.88166
CSF2RA	8.11621	CPA3	8.02873	C5orf46	8.48377	PRPH2	6.8283
TMX2	8.11391	IL34	8.02553	SPRR1B	8.47927	SERTAD4	6.81547
TSACC	8.10511	KCNIP1	7.98604	AREG	8.4789	TMEM136	6.81037
LRMP	8.08206	P2RX2	7.95369	MYOM2	8.44942	MON1B	6.80553
GSTK1	8.07349	BBS7	7.91218	SMOC1	8.38503	SLC26A1	6.77978
RIMS4	8.05421	SMOX	7.90766	CRHBP	8.34063	TMEM86A	6.72519
PRIMA1	8.04479	TMEM176A	7.9032	ABCA9	8.33472	HIST1H3E	6.66528
SLC7A3	8.04221	CCZ1B	7.90175	CASP7	8.33438	NRL	6.66324
MRGPRX3	8.02606	SPECC1	7.86824	PAK6	8.33236	SNRPA	6.5967
FBXO6	7.99457	HPD	7.83813	WNT5A	8.31782	DMTN	6.5876
PRODH	7.98672	PAQR8	7.83418	RGPD1	8.31455	ACOT1	6.58707
PCDHB7	7.91777	FOS	7.83154	FBXO2	8.31072	THPO	6.5802
CORIN	7.88099	SLC5A9	7.81079	IL12RB2	8.2957	ANGEL1	6.55074
DDO	7.86605	IGFBPL1	7.78304	C1QL3	8.27086	SCGB3A1	6.54022
CYB5D2	7.85903	RNF112	7.74679	NTM	8.26045	CENPN	6.53101
PLD5	7.85599	ECHDC3	7.73493	MMP7	8.2043	CTH	6.52722
RAB33B	7.82558	PCDHB8	7.69041	KLK8	8.09836	SLC44A4	6.52156
ATP1A4	7.81487	SLC12A8	7.68796	ATP2A1	8.06757	GRIN3A	6.50008
GLIPR1L2	7.8055	HRCT1	7.67819	C8B	8.03093	FGFBP3	6.49239
ABCG1	7.77557	HBG2	7.66626	NT5M	8.02832	DOK1	6.47991
C9orf24	7.76914	OTUD7A	7.65588	REM1	8.00924	ZNF208	6.44699
EFCAB12	7.73387	IL20RB	7.62394	FZD10	7.96162	AKAP9	6.42617
ARRDC4	7.70913	HLA-DQB1	7.6073	PGLYRP3	7.92878	SLC35B4	6.35966
FCGR1B	7.69785	WISP1	7.59707	MAP1LC3B2	7.89681	BCL2L10	6.3288
PZP	7.66908	C19orf40	7.57941	RCCD1	7.89287	C15orf61	6.32652
C8orf76	7.6491	CEACAM3	7.52663	ACSM1	7.84843	SLC16A1	6.28077
ISLR2	7.64907	LYPD6B	7.52462	WFDC5	7.81989	NSFL1C	6.25832
SNAP29	7.59509	DHRS4	7.50938	2023-09-03	7.80042	CH25H	6.25723
GRHL3	7.56627	N4BP3	7.49887	EYA3	7.79371	ARL6IP6	6.23765
CD14	7.56361	GPER1	7.49719	SYS1	7.76763	GP1BB	6.20264
SLC25A28	7.56271	ZNF485	7.49538	C5orf22	7.76293	NTF3	6.14685
TMEM180	7.50948	HIST1H2BK	7.48392	C9orf72	7.73064	DMC1	6.13775
IER5L	7.47433	LCN10	7.48109	PCDH10	7.73004	TMEM185A	6.07581
ATP6V1E2	7.46356	CHPT1	7.45528	GYPE	7.65602	TBC1D16	6.06284
PCDHGA2	7.41997	RIOK2	7.44526	SPTLC3	7.63892	ZNF879	6.03418
BMP8B	7.41902	SMOC1	7.42545	PGAP2	7.59588	MROH6	6.03123
TCP10L	7.41768	SDS	7.39736	KCNMB3	7.56829	ZFYVE16	6.02496
NRGN	7.39437	SELE	7.39701	KRT13	7.5631	TXNIP	6.00914
CCL23	7.38789	SYCE3	7.39611	GGTLC2	7.49836	LRRC26	5.99558
ADORA2B	7.37611	ADAMTS16	7.33475	MRPL30	7.49622	FAM109B	5.98752
SLC22A18AS	7.3667	MRPL10	7.33004	TSACC	7.48076	PLAC8	5.95833
TMEM178A	7.3299	SGPP2	7.32637	DBNDD1	7.44032	CYP3A5	5.93894
RGS2	7.31558	LMOD3	7.3259	MGMT	7.40664	C2orf69	5.9224
PTGDR2	7.26371	B4GALNT1	7.28918	DMTN	7.39816	C21orf67	5.91336
NOTCH2NL	7.25741	PTHLH	7.27271	CDC25B	7.36629	ACTL10	5.90569
KIAA1199	7.24767	YBX2	7.25343	CYB5R2	7.32176	FZD2	5.89374
RHBDL1	7.21701	ICAM5	7.24856	APCDD1L	7.28228	TMEM138	5.8826
CSRP2	7.20968	TMEM220	7.24454	WDR25	7.23207	SLC2A5	5.8705
CLN5	7.19325	OVOL1	7.19753	PTPN5	7.22401	EPHA6	5.86901
C5orf63	7.18174	ATP6V1E2	7.18229	FAM110D	7.19857	CDCA7	5.81634
PHEX	7.17595	POLR3G	7.17655	PLEKHG4B	7.18935	CPSF6	5.80051
PIN4	7.1375	ANKRD34A	7.15968	TMEM213	7.18648	LRRCC1	5.77541
PLB1	7.13397	COLEC11	7.14291	HIST2H2AA3	7.15409	SRXN1	5.77262
CAND1	7.13003	SOX17	7.13132	CCDC163P	7.07836	ARHGAP40	5.76877
TAC1	7.12678	ARMC9	7.08227	NEK3	7.05727	FZD10	5.76757
GCOM1	7.12149	TNNT1	7.08153	GPR85	7.04888	LGI3	5.75267
SCAMP5	7.10505	BRSK1	7.04128	IL17RC	7.0395	SKIDA1	5.7357
MRPS30	7.09969	RGS17	7.01765	HNRNPL	6.98738	WSB2	5.73198
PPIF	7.064	MNX1	6.95334	PPP2R5B	6.98308	IGSF22	5.67009
SUPT7L	7.06197	PRSS53	6.9372	LMF1	6.96798	TNIP1	5.64747
C19orf80	7.05322	DAXX	6.91503	BBOX1	6.96545	SMPD2	5.64304
FUT1	7.04716	CCDC77	6.91246	ZSWIM1	6.91866	RFT1	5.63974
GALK2	7.04045	TNFRSF11A	6.89131	STRA6	6.9138	ZNF667	5.5674
NAA60	7.0052	CD300LB	6.88729	CHRNA10	6.91197	BMP7	5.54052
PFN4	7.00377	ZNF714	6.88015	APOBEC2	6.90614	CRHBP	5.53832
		GREM1	6.87931	AKR1B15	6.8973	RET	5.52902
		PALM3	6.87805	KLHDC8A	6.89708	DUOX2	5.46965
		ZC3H10	6.87261	CLDN23	6.88007	PLD6	5.42246
		NMU	6.83871	SLC39A4	6.86751	GSC	5.39829
		PMM1	6.81846	VSTM1	6.85727	ZNF33B	5.38471
		ATP1A2	6.80502	CENPP	6.85245	KLRF1	5.38373
		GPR89A	6.78924	DDX31	6.83597	ZNF781	5.36921
		ZNF285	6.76281	SYNGR1	6.81746	UPF1	5.36071
		TWIST1	6.72894	CD36	6.77968	RXFP1	5.35156
		SLC25A21	6.70587	HPGDS	6.76466	KLHL35	5.29913
		SCG5	6.6972	GABRP	6.71462	SLC25A48	5.29499
		PON2	6.69499	ISY1	6.70088	CITED1	5.25074
		LRRC2	6.68764	FAM47E	6.68479	SLC52A3	5.24118
		CEACAM6	6.66978	XDH	6.67787	ATP1A4	5.2291
		RNF212	6.6514	PTGFR	6.66812	PROSC	5.22626
		SLC2A4	6.61779	TAL1	6.66641	LRGUK	5.19326
		SLMO1	6.61275	TPRXL	6.6171	DNASE1L1	5.14116
		ZNF394	6.57698	IL17RB	6.60661	HSD3B7	5.11389
		DNAH14	6.57668	FCER1A	6.59862	TAF6	5.10604
		FAF1	6.57376	GRIP1	6.5849	GMNC	5.08208
		SLC12A5	6.56609	DCSTAMP	6.56436	USP40	5.08008
		LGALSL	6.54907	NTRK2	6.54942
		PHOSPHO1	6.53591	NAAA	6.54902
		KIF18A	6.5154	ODC1	6.54697
		RAMP1	6.50803	PRSS3	6.54458
		AKR1E2	6.50779	SERINC4	6.54009
		HSP90B1	6.50259	SALL4	6.53572
		RETN	6.4762	DKK1	6.52701
		B4GALT4	6.46935	CHDH	6.51572
		UFSP2	6.46838	CCSER1	6.50751
		POMK	6.45216	FXYD4	6.49486
		PPP1R3G	6.44418	WFIKKN1	6.49462
		CLEC1B	6.44169	ELANE	6.49358
		RASL10B	6.43757	FSTL4	6.48913
		MYL4	6.42897	TFEB	6.48903
		HS3ST3A1	6.39588	CDCA7L	6.48153
		TNNI3	6.39272	ANKS1B	6.46049
		TEC	6.38711	CAPN9	6.45786
		CPNE1	6.38488	HIST4H4	6.44369
		GEMIN5	6.37139	PACSIN3	6.41616
		IER2	6.36702	LY6D	6.39358
		HKDC1	6.34524	CITED4	6.34347
		TMED7-TICAM2	6.34515	OIP5	6.31235
		SEC62	6.34038	SLC46A2	6.30378
		ADPRH	6.3154	TBX15	6.29049
		PRKCDBP	6.31428	TENM2	6.25989
		DDIT4L	6.28502	MTMR14	6.23181
		RNF34	6.27131	F2RL1	6.22452
		SIGLEC6	6.22706	PCSK2	6.19421
		POLR3D	6.2101	CASQ2	6.17802
		CDH15	6.19964	CDHR1	6.17505
		CES1	6.17764	PCDHA10	6.17428
		GEN1	6.17427	HOXD11	6.15542
		ACOT1	6.17303	SNRPN	6.14395
		CASP12	6.14614	MYLIP	6.12133
		GLDN	6.14509	HAP1	6.11394
		ERV3-1	6.13508	HOXA10	6.10086
		AKR1C2	6.11415	CSNK2A3	6.09101
		DHRSX	6.09795	CCZ1	6.08691
		SIGLEC1	6.0918	LRRN4	6.04466
		DTL	6.09167	SPRR3	6.03439
		KIAA0020	6.08468	NTNG2	6.02516
		RACGAP1	6.07295	APOC2	6.0245
		CXCL14	6.06412	SLC5A9	6.00333
		TTC9	6.04918	USP2	5.99728
		SUV39H1	6.04212	PRAME	5.99509
		TFDP2	6.02043	ZNF114	5.99467
		CHI3L2	6.01571	SERPIND1	5.99091
				RPGRIP1	5.98319
				F8A1	5.96632
				PCBP2	5.94427
				GLIS3	5.93905
				NHLRC1	5.93056
				ANKRD18A	5.92794
				CAMP	5.91836
				GLIPR1L2	5.91612
				PLA2G4C	5.91351
				TMEM220	5.90639
				BMP6	5.89665
				OTC	5.88945
				RGS20	5.88595
				TMED6	5.88269
				SIGLEC14	5.87388
				NOMO3	5.86818
				SLC1A7	5.86428
				NRARP	5.83262
				GNGT1	5.82246
				PCDHA11	5.8168
				C8orf48	5.8022
				FAM209B	5.80071
				FUT11	5.76928
				GRHL1	5.76605
				GSTA3	5.75414
				KCNN2	5.75253
				FMO2	5.73029
				ANXA4	5.71789
				MAST1	5.71751
				PSORS1C1	5.71455
				ADRA2B	5.68269
				ZNF57	5.67886
				FAM110C	5.66894
				SEC14L4	5.65477
				HBG2	5.64972
				CTSV	5.64854
				PPARGC1A	5.63567
				AKR1E2	5.59646
				CFD	5.57955
				MACROD2	5.57517
				RFTN1	5.57318
				TMEM81	5.56746
				SBSN	5.55948
				LGALS2	5.52431
				RNF112	5.48492
				RNF39	5.47664
				PDIA5	5.47603
				GPR146	5.47182
				SHISA2	5.46042
				SYT15	5.45527
				ZNF416	5.45265
